# Acoustic signatures in cavefish populations inhabiting different caves

**DOI:** 10.1101/2022.03.29.486255

**Authors:** Carole Hyacinthe, Joël Attia, Elisa Schutz, Didier Casane, Sylvie Rétaux

## Abstract

Complex patterns of acoustic communication exist throughout the animal kingdom, including underwater. The river-dwelling and the Pachón cave-adapted morphs of the fish *Astyanax mexicanus* share a repertoire of sounds, but their trigger, use and meaning has changed in cavefish after their recent colonization of the subterranean environment. Here, we explored whether and how sounds produced by blind cavefishes inhabiting different Mexican caves may have evolved, too. We compared acoustic parameters of sounds produced by wild cavefish, recorded in their natural settings, in six different caves located in three mountains ranges in North-East Mexico. Multi-parametric analyses show that the six cavefish populations sampled present cave-specific acoustic signatures, as well as possible individual signatures. The variations in acoustic parameters do not seem related to fish phenotypes, phylogeography or ecological conditions. We propose that the evolution of such acoustic signatures would be neutral and occur by drift, progressively leading to the differentiation of local accents that may prevent interbreeding and thus contribute to speciation.
