## Supplemental Table1 for "Acoustic signatures in cavefish populations inhabiting different caves"

### Sheet: AnalyseSingleLAST_Complete_With
Cave	SoundType	Duration	SNR	Freq_Dom		Cave	SoundType	PulseNumber	MeanInterpulseDuration	MeanPulseDuration	SoundDuration	PulseRate
subterraneo	singleclick	4.71655328798186	9.13425067454468	2117.64705882353		subterraneo	serialclick	6	41.0162233669036	3.01051204105148	223.144189080827	26.8884438564819
subterraneo	singleclick	8.25396825396825	12.4102596694944	2382.35294117647		subterraneo	serialclick	15	52.1973429707666	2.73802954227685	771.833244724885	19.4342496938528
subterraneo	singleclick	4.76190476190476	4.41151723386762	1758.24175824176		subterraneo	serialclick	12	76.4913767054525	5.41220237472534	496.833676855792	24.1529521024861
subterraneo	singleclick	5.03401360544218	9.75717323415526	3868.13186813187		subterraneo	serialclick	2	54.5859905088942	4.47902948549111	63.5440494798764	31.4742295521058
subterraneo	singleclick	3.90022675736961	13.4245920182809	2029.41176470588		subterraneo	serialclick	7	88.3240383240383	13.0273859865697	621.135931850218	11.2696748667375
subterraneo	singleclick	7.84580498866213	8.48605441800923	1852.94117647059		subterraneo	serialclick	7	63.4810127194084	4.51242939880035	412.473082108053	16.9708044079498
subterraneo	singleclick	10.4761904761905	0.888628750145046	2205.88235294118		subterraneo	serialclick	2	6.73687468782756	4.18237201809369	15.1016187240149	132.436133937056
subterraneo	singleclick	15.4421768707483	-1.50576945213318	2009.70873786408		subterraneo	serialclick	3	253.382047734348	3.36263884084708	516.852011991237	5.80436939471731
subterraneo	singleclick	7.52834467120181	6.66063004028235	1941.17647058824		subterraneo	serialclick	4	55.2136005142443	3.00821297944979	177.673653460532	22.5131859569069
subterraneo	singleclick	4.03628117913832	10.8991220735087	3176.47058823529		subterraneo	serialclick	2	84.3357890102258	5.82499443614172	95.9857778825092	20.8364201876666
subterraneo	singleclick	5.82766439909297	25.9882951015681	2294.11764705882		subterraneo	serialclick	21	125.861672592665	9.90781007633571	2725.29746345635	7.70558087019494
subterraneo	singleclick	5.66893424036281	27.5173797334074	2382.35294117647		subterraneo	serialclick	5	152.853645128341	2.05724040936495	621.700782560188	8.04245408765581
subterraneo	singleclick	4.89795918367347	13.2957526393438	3850		subterraneo	serialclick	14	99.8035769258845	2.78566131708408	1336.44575847568	10.4755467337246
subterraneo	singleclick	5.82766439909297	5.36558139439532	2117.64705882353		subterraneo	serialclick	9	65.5726611327525	4.21844053048819	562.547253836413	15.9986560037802
subterraneo	singleclick	7.55102040816327	-3.76107724692214	3088.23529411765		subterraneo	serialclick	10	53.9298580152025	2.29327782663999	508.301500403222	19.6733631359877
subterraneo	singleclick	10.1133786848073	-3.62659351549288	2294.11764705882		subterraneo	serialclick	3	226.774096138885	3.52240959439094	464.115421060944	6.46390932915385
subterraneo	singleclick	4.10430839002268	12.5147027780966	1852.94117647059		subterraneo	serialclick	28	26.2187090013448	3.2859243325546	799.911024347838	35.0038931177729
subterraneo	singleclick	4.82993197278912	22.5385688617029	5290.81632653061		subterraneo	serialclick	8	110.667556988805	3.37370388545632	801.662530005285	9.97926147296327
subterraneo	singleclick	5.37414965986395	8.91423786104865	1758.24175824176		subterraneo	serialclick	6	129.605460968125	3.58283780364373	669.52433166249	8.96158618328546
subterraneo	singleclick	4.26303854875283	13.8624069380865	2029.41176470588		subterraneo	serialclick	3	64.6702063383916	12.5820480209296	167.086556739572	17.9547658323938
subterraneo	singleclick	4.92063492063492	13.0151926459439	3868.13186813187		subterraneo	serialclick	6	65.3097687221243	3.80677905096214	349.389517916394	17.172810551906
subterraneo	singleclick	5.01133786848073	9.57987158392001	3868.13186813187		subterraneo	serialclick	4	154.283254389674	6.41961603451034	488.528227307063	8.18785850318084
subterraneo	singleclick	4.80725623582766	11.6172173618365	3868.13186813187		subterraneo	serialclick	4	75.460827723616	4.04703560460965	242.570625589287	16.4900428082858
subterraneo	singleclick	10.9977324263039	11.0676082422532	1852.94117647059		subterraneo	serialclick	6	162.679748230775	2.74330914992176	829.858596053405	7.23014743539979
subterraneo	singleclick	4.17233560090703	15.3260907183349	2029.41176470588		subterraneo	serialclick	8	89.8124849172651	9.23277252735547	702.549574639699	11.3870967811813
subterraneo	singleclick	5.98639455782313	18.2994009931192	3794.11764705882		subterraneo	serialclick	7	39.5252905592554	4.66066488229531	269.776397531599	25.9474144663826
subterraneo	singleclick	4.10430839002268	16.7959506792099	2029.41176470588		subterraneo	serialclick	2	52.232510153043	4.90484575395002	62.042201660943	32.2361222918858
subterraneo	singleclick	5.01133786848073	13.4203819280351	3850		subterraneo	serialclick	5	43.4835168584785	2.43764288395263	186.122281853677	26.864059209906
subterraneo	singleclick	8.73015873015873	1.45747623456502	2294.11764705882		subterraneo	serialclick	4	173.644716758594	4.58147960245601	539.260068685607	7.41757128383268
subterraneo	singleclick	10.5215419501134	4.21223858529564	1670.32967032967		subterraneo	serialclick	6	139.593354214899	4.32893450516525	723.940378105484	8.28797533810961
subterraneo	singleclick	5.85034013605442	28.6301688589851	2382.35294117647		subterraneo	serialclick	5	57.4654070419377	2.80575822514598	243.890419293481	20.5010103081719
subterraneo	singleclick	5.46485260770975	4.68731759552827	1846.15384615385		subterraneo	serialclick	11	83.1315956569001	2.9285588109952	863.530103489948	12.7384094144994
subterraneo	singleclick	4.64852607709751	10.3006770521892	1925		subterraneo	serialclick	8	57.8581786399085	3.73110825068053	434.856116484804	18.3968896762191
subterraneo	singleclick	8.25396825396825	20.1524283437831	2382.35294117647		subterraneo	serialclick	14	74.4479271872816	3.5825578545604	1017.97886339851	13.7527413420562
subterraneo	singleclick	4.71655328798186	10.9446676512668	2117.64705882353		subterraneo	serialclick	3	153.838534257634	4.67284357545201	321.695599241623	9.32558607289719
subterraneo	singleclick	5.64625850340136	7.25286738556708	1951.61290322581		subterraneo	serialclick	5	52.0188018145917	4.01560681333875	228.153241325061	21.915095183225
subterraneo	singleclick	5.12471655328798	6.10056665259998	2017.54385964912		subterraneo	serialclick	5	158.782732497172	3.10774384914049	650.669649234392	7.68439100530235
subterraneo	singleclick	4.98866213151927	8.08842970678705	3924.41860465116		subterraneo	serialclick	12	68.9737358047254	1.7301144629773	779.472467407707	15.3950274086119
subterraneo	singleclick	11.6326530612245	-0.0412860330453267	2021.97802197802		subterraneo	serialclick	6	34.0923170012884	2.77794316567927	187.129244000518	32.0634010576316
subterraneo	singleclick	5.35147392290249	10.95230224823	2887.5		subterraneo	serialclick	12	68.4194319842109	2.81954455501567	786.448286486507	15.258473069616
subterraneo	singleclick	5.03401360544218	-12.3009436909958	1752.57731958763		subterraneo	serialclick	2	26.0072919194417	4.63439921681819	35.2760903530781	56.6956252799564
subterraneo	singleclick	6.07709750566893	7.51202787256982	1852.94117647059		subterraneo	serialclick	10	87.8108665859836	8.74299083795367	877.727707653389	11.3930549449499
subterraneo	singleclick	5.87301587301587	3.50900671787682	1934.06593406593		subterraneo	serialclick	6	94.1040498718488	10.6478588540012	440.303352611403	13.6269686896875
subterraneo	singleclick	4.96598639455782	10.5598233224647	2040.32258064516		subterraneo	serialclick	5	93.618025851936	2.81520296704563	388.548118242972	12.868419032912
subterraneo	singleclick	4.42176870748299	12.6815188494448	2020.27027027027		subterraneo	serialclick	52	12.6037919380762	4.16287740498705	859.263013901213	60.5169769427295
subterraneo	singleclick	4.98866213151927	3.11491586207702	1744.18604651163		subterraneo	serialclick	9	97.8939968471731	7.25140717386467	750.520642494994	11.9916754988655
subterraneo	singleclick	4.69387755102041	13.4061641770958	2117.64705882353		subterraneo	serialclick	5	164.424283148144	2.82562467978823	671.825255991518	7.44241148335621
subterraneo	singleclick	4.73922902494331	-1.95237720515722	1744.18604651163		subterraneo	serialclick	6	123.106125922055	3.74875172538065	638.02313996256	9.40404763431008
subterraneo	singleclick	3.85487528344671	7.27314545148536	2129.03225806452		subterraneo	serialclick	3	74.7658435575328	4.07263899786079	161.749604108648	18.5471860443311
subterraneo	singleclick	4.94331065759637	11.3959681432577	2267.44186046512		subterraneo	serialclick	9	93.959464453225	3.07001336024332	779.305835867989	11.5487393854504
subterraneo	singleclick	6.09977324263039	-2.06345123398067	1662.5		sabinos	serialclick	3	128.588078933074	4.17244084763743	269.693480409061	11.1237394224351
subterraneo	singleclick	5.17006802721088	-13.0249838900066	3837.20930232558		sabinos	serialclick	2	84.8657881499773	3.52930227053257	91.9243926910424	21.7570107503674
subterraneo	singleclick	4.37641723356009	15.8187201436945	1744.18604651163		sabinos	serialclick	2	78.9546122924883	3.70390019430938	86.3624126811071	23.1582228646737
subterraneo	singleclick	4.69387755102041	10.3401149493657	1758.24175824176		sabinos	serialclick	3	149.115041693098	3.27967865736502	308.06911935829	9.73807438489459
subterraneo	singleclick	4.37641723356009	12.2367553610736	2129.03225806452		sabinos	serialclick	4	156.423986264812	7.20853110844686	498.106083228225	8.03041788623822
subterraneo	singleclick	4.37641723356009	3.68243672009081	1758.24175824176		sabinos	serialclick	2	43.3021561925216	3.33454781959765	49.9712518317169	40.0230117655486
subterraneo	singleclick	7.70975056689342	-38.5032224983657	1831.39534883721		sabinos	serialclick	2	74.2082108786732	7.43473947690365	89.0776898324805	22.4523110529831
subterraneo	singleclick	5.14739229024943	-3.72131644156263	1831.39534883721		sabinos	serialclick	6	104.063013297932	3.02786715568256	538.482269423756	11.1424281553797
subterraneo	singleclick	5.69160997732426	-4.76461737425897	2020.27027027027		sabinos	serialclick	2	74.3569429807028	3.23291056437838	80.8227641094596	24.7455035971223
subterraneo	singleclick	4.78458049886621	10.3135302240845	1831.39534883721		sabinos	serialclick	2	246.292376821197	4.3449908631409	254.982358547479	7.84367989767258
subterraneo	singleclick	4.21768707482993	11.1818808444412	2129.03225806452		sabinos	serialclick	2	40.4294336238932	3.94404783459645	48.3175292930861	41.3928449832013
subterraneo	singleclick	5.12471655328798	11.3733893831551	2891.75257731959		sabinos	serialclick	2	65.3721012969372	4.76089555385458	74.8938924046463	26.7044472624569
subterraneo	singleclick	4.96598639455782	2.30652007507009	1831.39534883721		sabinos	serialclick	2	70.8981431954502	5.60395293870237	82.106049072855	24.3587411961005
subterraneo	singleclick	4.78458049886621	12.8181458424872	2129.03225806452		sabinos	serialclick	3	79.2510866423835	3.49625896279267	168.990950173145	17.7524299196274
subterraneo	singleclick	5.89569160997732	15.0594394606495	2549.45054945055		sabinos	serialclick	2	180.033766882492	3.88685816922462	187.807483220942	10.6492029268458
subterraneo	singleclick	5.71428571428571	0.653901168358649	3762.5		sabinos	serialclick	3	76.6362480676283	4.21991432421558	165.932239107903	18.079669244077
subterraneo	singleclick	9.77324263038549	7.54104237291296	2109.89010989011		sabinos	serialclick	2	76.7312925170068	4.11808331580055	84.9674591486079	23.5384230626693
subterraneo	singleclick	4.78458049886621	8.9038460391333	3882.35294117647		sabinos	serialclick	2	73.6679178227537	6.18940813040192	86.0467340835575	23.2431831527488
subterraneo	singleclick	5.07936507936508	0.712289745530987	2894.73684210526		sabinos	serialclick	2	98.3903359768684	3.9444044871987	106.279144951266	18.8183674315135
subterraneo	singleclick	4.33106575963719	10.7670001907141	2029.41176470588		sabinos	serialclick	3	56.689177818348	3.94861482970978	125.224200125825	23.9570306457186
subterraneo	singleclick	3.80952380952381	3.66624804997612	2205.88235294118		sabinos	serialclick	2	66.7418751171816	6.71374859529528	80.1693723077721	24.9471829755876
subterraneo	singleclick	5.91836734693878	3.86126340289932	1666.66666666667		sabinos	serialclick	2	68.6951366037315	4.90845710240005	78.5120508085315	25.4737964351158
subterraneo	singleclick	6.25850340136054	8.265030653435	3837.20930232558		sabinos	serialclick	2	260.353256044202	5.44069496343136	271.234645971064	7.37368927498061
subterraneo	singleclick	3.85487528344671	14.6281360510962	2217.74193548387		sabinos	serialclick	2	116.776045261931	6.98305540050622	130.742156062943	15.2972848255397
subterraneo	singleclick	5.26077097505669	8.30601458976249	3837.20930232558		sabinos	serialclick	2	73.8412783559798	5.10691016608474	84.0550986881493	23.7939165049362
subterraneo	singleclick	5.05668934240363	8.82926741354628	3924.41860465116		sabinos	serialclick	3	334.470512737675	3.06356259470657	678.131713259471	4.42391933800053
subterraneo	singleclick	4.67120181405896	15.9120025597614	2020.27027027027		sabinos	serialclick	2	73.1617415868931	6.98879219855754	87.1393259840082	22.951749711342
subterraneo	singleclick	3.90022675736961	12.7526165066227	2129.03225806452		sabinos	serialclick	6	51.9155858131645	3.92676651211761	283.138528138528	21.1910404403333
subterraneo	singleclick	4.5124716553288	4.15915603110932	3837.20930232558		sabinos	serialclick	2	62.2828581718613	6.87628860804606	76.0354353879534	26.3035253207331
subterraneo	singleclick	3.80952380952381	18.4014887885376	2117.64705882353		sabinos	serialclick	10	29.1847546107676	4.20032063967665	304.665997893675	32.8228291609026
subterraneo	singleclick	4.73922902494331	9.53535423026006	2029.41176470588		sabinos	serialclick	3	45.9256619144603	4.69786312352504	105.944913199496	28.3166025569435
subterraneo	singleclick	5.07936507936508	4.02148612504336	1744.18604651163		sabinos	serialclick	2	60.5269637879507	10.0335708315408	80.5941054510323	24.8157106379842
subterraneo	singleclick	5.57823129251701	10.6313166574397	4747.25274725275		sabinos	serialclick	2	6.32686025187938	4.07948132070987	14.4858228932991	138.066025984976
subterraneo	singleclick	5.64625850340136	12.7640736265356	3762.5		sabinos	serialclick	9	42.9155396137325	3.47391149845691	374.589520395972	24.0262994823941
subterraneo	singleclick	6.07709750566893	8.51381990859511	1744.18604651163		sabinos	serialclick	5	24.7071482945548	6.02427737179716	128.949980037205	38.7747248860169
subterraneo	singleclick	6.03174603174603	9.12776055740477	3242.26804123711		sabinos	serialclick	2	10.6955922865014	3.4924382976331	17.6804688817676	113.119171973003
subterraneo	singleclick	4.78458049886621	10.6032764648289	3864.86486486487		sabinos	serialclick	5	140.275508160321	4.32895009160637	582.746783099314	8.58005594369429
subterraneo	singleclick	5.03401360544218	12.9357610372583	3864.86486486487		sabinos	serialclick	6	97.3323001172066	5.38129109804422	518.949247174299	11.5618242683081
subterraneo	singleclick	4.98866213151927	9.33291322308362	3864.86486486487		sabinos	serialclick	2	74.4136916427833	3.98686289182672	82.3874174264368	24.2755515644824
subterraneo	singleclick	6.00907029478458	6.20224377721327	3777.02702702703		sabinos	serialclick	8	73.1178995325073	5.17072860596235	553.19112557525	14.4615479716545
sabinos	singleclick	4.85260770975057	18.3218286063483	2782.60869565217		sabinos	serialclick	2	82.7874263503717	3.60297923243291	89.9933848152375	22.2238557212414
sabinos	singleclick	4.03628117913832	17.8171269637074	3325		sabinos	serialclick	7	5.40237363519371	4.37948851244709	63.0706613982918	110.98662745575
sabinos	singleclick	5.37414965986395	4.69335210251105	3055.55555555556		sabinos	serialclick	2	87.8588882728598	2.46755580196719	92.7939998767942	21.5531176870861
sabinos	singleclick	5.37414965986395	4.69335210251105	3055.55555555556		sabinos	serialclick	7	29.4025851457129	4.19655029300324	205.7913629253	34.0150329950481
sabinos	singleclick	4.24036281179138	-0.703893214911416	3062.5		sabinos	serialclick	4	78.4809988869159	5.63165011439621	257.969597118333	15.50570317077
sabinos	singleclick	5.17006802721088	8.49619985976122	3055.55555555556		sabinos	serialclick	3	5.01077703808796	2.92093605118815	18.7843622297404	159.707312034808
sabinos	singleclick	4.89795918367347	15.3762891933988	2880.95238095238		molino	serialclick	2	18.5148290695042	4.76340509790815	28.0416392653205	71.3225065438107
sabinos	singleclick	6.3718820861678	-11.6505531786991	1666.66666666667		molino	serialclick	6	126.498996678377	2.56723325632998	647.898382929863	9.26071149131038
sabinos	singleclick	5.05668934240363	3.67651581765585	1852.94117647059		molino	serialclick	8	51.8178038658044	3.98429370663432	394.598976713706	20.2737474552659
sabinos	singleclick	4.4671201814059	1.56579251300149	3088.23529411765		molino	serialclick	2	270.176154060412	2.63959954271508	275.455353145842	7.260704782677
sabinos	singleclick	5.01133786848073	24.9504577572937	2883.49514563107		molino	serialclick	3	206.28929081714	5.23482390928713	428.283053362142	7.00471329988231
sabinos	singleclick	5.57823129251701	10.4904517011157	2000		molino	serialclick	2	420.302241795526	4.75233283158174	429.806907458689	4.65325234493173
sabinos	singleclick	4.85260770975057	18.4352724709073	2883.49514563107		molino	serialclick	3	18.0134544461739	3.92706658952995	47.8081086609376	62.7508613920801
sabinos	singleclick	4.30839002267574	1.01922377105251	1955.55555555556		molino	serialclick	2	319.421969749481	4.97634455837823	329.374658866237	6.07211255074794
sabinos	singleclick	4.78458049886621	2.70327163094004	1929.82456140351		molino	serialclick	3	382.465176231693	6.39734848914552	784.122397930823	3.8259333082648
sabinos	singleclick	5.51020408163265	11.8114639057125	2000		molino	serialclick	3	382.480814953019	6.39761007204629	784.154460122176	3.82577687504651
sabinos	singleclick	5.03401360544218	22.6037338918113	2782.60869565217		molino	serialclick	3	78.2604521876605	4.90730739567526	171.242826562347	17.5189820223374
sabinos	singleclick	8.84353741496599	-6.9284367935823	1411.76470588235		molino	serialclick	2	22.5789298770356	6.15680735571065	34.8925445884569	57.318834828161
sabinos	singleclick	4.30839002267574	8.41957536036935	1866.66666666667		molino	serialclick	2	131.114107959436	8.96624620448535	149.046600368407	13.418622062204
sabinos	singleclick	4.5578231292517	-1.24314067763653	2887.5		molino	serialclick	2	464.228813520465	5.42131784189749	475.07144920426	4.20989306629556
sabinos	singleclick	4.76190476190476	-11.7664469931151	1955.55555555556		molino	serialclick	9	24.4071476765615	4.39754678471015	234.835102474883	38.3247645056071
sabinos	singleclick	4.96598639455782	5.28967863938523	1929.82456140351		molino	serialclick	6	130.209891335564	6.25972636462417	688.607814865563	8.71323251126824
sabinos	singleclick	5.60090702947846	-7.77469237530673	2000		molino	serialclick	2	210.219179016712	10.6437193208592	231.506617658431	8.63906189908937
sabinos	singleclick	4.37641723356009	5.63982131384129	1842.10526315789		molino	serialclick	3	160.229646084017	4.35222630102135	333.515971071099	8.99507148148075
sabinos	singleclick	4.73922902494331	15.217427987785	3043.47826086957		molino	serialclick	4	70.6758095398111	4.26366968045449	229.082107341251	17.4609883173522
sabinos	singleclick	5.69160997732426	5.51571202575114	1913.04347826087		molino	serialclick	4	242.476802001067	4.83839238658107	746.783975549526	5.35630132804681
sabinos	singleclick	3.85487528344671	3.31316804368907	3000		molino	serialclick	2	8.8272157564906	6.40405849000299	21.6353327364966	92.4413793103448
sabinos	singleclick	5.01133786848073	15.2683202125195	2869.5652173913		molino	serialclick	10	52.0316203711856	6.2708146577857	530.992729918528	18.8326495572441
sabinos	singleclick	4.85260770975057	8.30235099854415	3130.4347826087		molino	serialclick	2	73.1546943644351	4.49215908760292	82.139012539641	24.3489657126665
sabinos	singleclick	5.05668934240363	-5.82086831042134	1929.82456140351		molino	serialclick	4	73.7731778365157	3.67378065242346	236.014656119241	16.9481000280724
sabinos	singleclick	8.77551020408163	8.07864304111911	3043.47826086957		molino	serialclick	10	204.79257838032	8.88773910164009	1932.01059643928	5.17595504829534
sabinos	singleclick	3.78684807256236	2.58945064031861	2911.76470588235		molino	serialclick	8	120.105790169228	3.42427512059054	868.134732149322	9.21515947207141
sabinos	singleclick	5.41950113378685	14.7680692612948	3043.47826086957		molino	serialclick	3	91.568783482725	5.65522448482862	200.103240419936	14.9922609634118
sabinos	singleclick	6.39455782312925	7.82819539123899	1411.76470588235		molino	serialclick	11	67.9084267844587	3.78192635525599	720.685457752403	15.2632467905009
sabinos	singleclick	4.2176870748	23.8095232775	1852.9411764706		molino	serialclick	3	256.575863207445	3.18770207650016	522.71483264439	5.73926702026636
sabinos	singleclick	5.0566893424	18.7294100972	3043.4782608696		molino	serialclick	3	235.270655400057	5.13257053120467	485.939022393729	6.17361409919714
sabinos	singleclick	5.7369614512	6.3411696242	1754.3859649123		molino	serialclick	4	162.449734547911	4.40094549552109	504.952985625817	7.9215295559498
sabinos	singleclick	7.3922902494	12.4113696014	1925		molino	serialclick	2	31.6908615140371	3.99683253423303	39.6845265825031	50.3974766044405
sabinos	singleclick	4.6031746032	15.6384162703	4893.2038834952		molino	serialclick	2	159.564727253426	5.15057962162388	169.865886496674	11.7739944214118
sabinos	singleclick	5.3968253968	10.7937822937	1500		molino	serialclick	4	22.8153987666134	5.3557001682564	89.8689969728658	44.5092316008347
sabinos	singleclick	5.6235827664	6.7402628987	2000		molino	serialclick	2	216.682250386083	5.29916976171331	227.28058990951	8.79969556923575
sabinos	singleclick	5.7596371882	12.0632506142	2184.4660194175		molino	serialclick	2	291.530071656873	5.34414702449732	302.218365705868	6.61773150459852
sabinos	singleclick	4.8526077098	18.8023928068	3043.4782608696		molino	serialclick	2	341.0027585639	5.11104837191791	351.224855307736	5.69435781601403
sabinos	singleclick	8.4807256236	9.3293182979	2000		molino	serialclick	2	484.875712349638	5.1362022329408	495.14811681552	4.03919540856327
sabinos	singleclick	4.8979591837	24.6225059359	3391.3043478261		molino	serialclick	4	109.993431134984	5.97806920703202	353.892570233079	11.3028651530196
sabinos	singleclick	4.5578231293	-4.3874045821	1955.5555555556		molino	serialclick	5	12.4443552851501	4.97307256235827	74.6427839523916	66.9857116153262
sabinos	singleclick	5.3741496599	10.7397424147	3130.4347826087		molino	serialclick	2	196.059051595586	5.6484988567452	207.356049309076	9.64524549278464
sabinos	singleclick	5.9637188209	2.024658898	4025		molino	serialclick	3	138.745624910176	4.85864804285045	292.067193948904	10.271608938472
sabinos	singleclick	9.6598639456	11.1131578027	2000		molino	serialclick	5	53.6512676505665	5.11225983925638	240.166369798548	20.8189015147875
sabinos	singleclick	10.5215419501	-9.1758795271	2970.8737864078		molino	serialclick	3	110.622449887509	5.03349306623619	236.345378973727	12.6932881574701
sabinos	singleclick	5.283446712	20.0718714452	4434.7826086957		molino	serialclick	15	80.9210821183621	3.18353199724494	1180.64812961574	12.7048860907288
sabinos	singleclick	6.1451247166	10.9228436951	1754.3859649123		molino	serialclick	2	142.074601012587	6.86456270674282	155.803726426072	12.8366634475138
sabinos	singleclick	6.1451247166	7.9863083658	3130.4347826087		molino	serialclick	5	75.0911856720089	3.52967385372228	318.013111956647	15.7226221561632
sabinos	singleclick	5.2380952381	9.5327625777	1403.5087719298		tinaja	serialclick	3	61.2161786534281	7.67788346610776	145.46600770518	20.6233748167489
sabinos	singleclick	5.7142857143	16.0842591078	4521.7391304348		tinaja	serialclick	2	54.1572708118403	11.6084528071771	77.3741764261945	25.8484172934332
sabinos	singleclick	6.0770975057	4.2711035135	5504.854368932		tinaja	serialclick	6	161.238608859977	7.32413642129454	850.137862827654	7.05767883345805
sabinos	singleclick	14.7619047619	-2.2823277554	3217.3913043478		tinaja	serialclick	2	98.494837197411	11.9401651458598	122.375167489131	16.3431849862648
sabinos	singleclick	17.7551020408	-19.6287523415	3391.3043478261		tinaja	serialclick	2	98.5078655480149	3.82790602211705	106.163677592249	18.8388349514563
sabinos	singleclick	4.9886621315	0.1992830295	1315.7894736842		tinaja	serialclick	2	189.224870575463	7.76412867648051	204.753127928424	9.76786054618488
sabinos	singleclick	9.0249433107	-18.503320272	1922.3300970874		tinaja	serialclick	2	148.299616684805	7.36564706108966	163.030910806984	12.2676122589282
sabinos	singleclick	4.8299319728	25.6879544345	3304.347826087		tinaja	serialclick	3	174.440816995659	2.71387857530179	357.023269717224	8.40281363838306
sabinos	singleclick	7.1428571429	7.4985039732	3579.3650793651		tinaja	serialclick	2	128.076848529544	4.61030666609939	137.297461861743	14.566911673968
molino	singleclick	6.0090702948	6.5603345279	2823.5294117647		tinaja	serialclick	3	181.498470051507	7.53916137140025	385.614424217215	7.77979196729973
molino	singleclick	5.6462585034	18.8182375209	2796.1165048544		tinaja	serialclick	2	42.6021186506639	8.42243419106773	59.4469870327994	33.6434207993841
molino	singleclick	5.9863945578	17.8730293296	2807.0175438597		tinaja	serialclick	3	190.975800078752	6.28379830767597	400.802995080532	7.4849740067367
molino	singleclick	5.6689342404	15.7126597826	2796.1165048544		tinaja	serialclick	5	95.3701115914346	3.12203232688806	397.090608000179	12.5915846390347
molino	singleclick	5.7142857143	18.5152372111	2796.1165048544		tinaja	serialclick	2	9.06086673498976	7.55873365558165	24.1783340461531	82.7186850914658
molino	singleclick	6.5079365079	3.4583316892	2719.298245614		tinaja	serialclick	2	101.488833694823	9.81035696709657	121.109547629016	16.5139746548011
molino	singleclick	5.8276643991	15.9621891044	2796.1165048544		tinaja	serialclick	2	213.202602937178	7.06938558939671	227.341374115971	8.79734279682748
molino	singleclick	6.1678004535	12.872912561	2796.1165048544		tinaja	serialclick	3	289.913911961377	3.68693753092931	590.888636515542	5.07709882134633
molino	singleclick	8.4126984127	-13.2967984444	2901.0989010989		tinaja	serialclick	2	274.860217409025	5.17418876688366	285.208594942792	7.01241139104228
molino	singleclick	5.5782312925	17.4292673343	2796.1165048544		tinaja	serialclick	2	355.344711422081	3.86492098216395	363.074553386409	5.50851052861163
molino	singleclick	5.4875283447	5.7269295196	2796.1165048544		tinaja	serialclick	2	416.394389394176	7.22440049466114	430.843190383498	4.64206013844568
molino	singleclick	5.6916099773	18.7626963506	2796.1165048544		tinaja	serialclick	4	136.86134192239	7.92562907515948	442.286542067807	9.04391072199243
molino	singleclick	6.0544217687	19.0890502731	2796.1165048544		tinaja	serialclick	6	81.5223288390104	5.52581751550203	440.766549288064	13.6126482594728
molino	singleclick	6.0317460317	7.4031288858	2800		tinaja	serialclick	2	204.964502055239	7.81285606115239	220.590214177544	9.06658533088999
molino	singleclick	6.8707482993	14.8339294748	3076.9230769231		tinaja	serialclick	2	250.858721081245	9.95434833994374	270.767417761133	7.38641309407608
molino	singleclick	5.6689342404	18.6452481213	2796.1165048544		tinaja	serialclick	2	48.3330044375629	7.78243291791267	63.8978702733883	31.2999477360194
molino	singleclick	5.7369614512	18.8022733223	2796.1165048544		tinaja	serialclick	3	275.585966255348	10.933151004858	583.97138552527	5.13723801261523
molino	singleclick	5.7369614512	19.1794736589	2796.1165048544		tinaja	serialclick	2	141.509324759947	7.4865368178745	156.482398395696	12.780990197649
molino	singleclick	5.6462585034	18.7514082256	2782.6086956522		tinaja	serialclick	4	115.894115380357	5.74756961608175	370.672624605398	10.7911934534098
molino	singleclick	5.7369614512	17.7136864358	2796.1165048544		tinaja	serialclick	2	64.2873233997361	8.44176973935929	81.1708628784547	24.6393832599119
molino	singleclick	5.6235827664	20.5294009135	2796.1165048544		tinaja	serialclick	2	76.1738501110035	11.2837289362243	98.7413079834522	20.2549474059547
molino	singleclick	5.7369614512	17.6647039158	2796.1165048544		tinaja	serialclick	4	32.1822656466681	4.6024100333407	114.956437073367	34.7957896211339
molino	singleclick	7.7097505669	-19.9605234472	3882.3529411765		tinaja	serialclick	9	89.9811692438879	4.23451199917887	757.959961943713	11.8739781147811
molino	singleclick	5.7596371882	19.2513193893	2796.1165048544		tinaja	serialclick	7	73.2223606556173	6.71322934171225	486.32676932569	14.3936144204148
molino	singleclick	5.6916099773	19.7815170598	2796.1165048544		tinaja	serialclick	2	13.8390918677501	8.70057688728987	31.2402456423299	64.0199831620415
molino	singleclick	5.7596371882	18.2819855989	2796.1165048544		tinaja	serialclick	6	10.0850776096875	4.64015909394061	78.2663426120809	76.6613054827205
molino	singleclick	6.0544217687	11.4688736014	2823.5294117647		tinaja	serialclick	6	84.5677130493161	6.75493720881526	463.368188499472	12.9486661987519
molino	singleclick	6.0090702948	-4.2218721374	3970.5882352941		tinaja	serialclick	2	57.5115281655681	7.29971951168808	72.1109671889442	27.7350322421779
molino	singleclick	5.5102040816	17.1991198861	2796.1165048544		tinaja	serialclick	3	231.496671331413	4.29035030185163	475.864393568382	6.30431702927758
molino	singleclick	5.7596371882	19.1838460308	2796.1165048544		tinaja	serialclick	3	23.4704508828498	5.02382745868819	62.0123841417642	48.3774336613444
molino	singleclick	5.7142857143	18.1415510787	2796.1165048544		tinaja	serialclick	2	28.2672558751798	6.65602191837636	41.5792997119325	48.1008582120501
molino	singleclick	4.7392290249	0.464404606	3352.9411764706		pachon	serialclick	5	5.20209614946457	3.2187969924812	36.9023695602643	135.492654254482
molino	singleclick	5.4421768707	7.9577353771	3529.4117647059		pachon	serialclick	14	9.96148480136073	6.37913125575374	137.104059712669	102.11222066903
molino	singleclick	5.5555555556	19.5158222262	2796.1165048544		pachon	serialclick	6	2.91569294108714	3.08569066320203	45.0953758932262	133.051335777894
molino	singleclick	7.3922902494	-0.2475835734	2735.2941176471		pachon	serialclick	9	7.75853725055561	5.32631591163619	70.7505817225952	127.207434636904
molino	singleclick	7.9365079365	6.576650978	2456.1403508772		pachon	serialclick	7	3.86755489120588	4.79396532047617	56.7630865905684	123.319580037832
molino	singleclick	6.1451247166	15.0715403127	2782.6086956522		pachon	serialclick	3	4.48440970218422	6.05077266553579	27.1211374009758	110.614829888811
molino	singleclick	5.8049886621	10.4913706525	2796.1165048544		pachon	serialclick	5	79.3801453719391	5.3486758390751	344.263960683132	14.5237392554201
molino	singleclick	7.4149659864	6.3463038796	2796.1165048544		pachon	serialclick	6	1.96961232157919	4.08718813037062	34.3711903901197	174.564800692057
molino	singleclick	7.2335600907	10.6835581847	2796.1165048544		pachon	serialclick	2	1.12117987793091	6.36147713347756	13.844134144886	144.465517241379
molino	singleclick	5.6009070295	13.4076918005	2796.1165048544		pachon	serialclick	8	2.75613090399382	2.47190490451946	39.0681555641124	204.770352848413
molino	singleclick	5.7596371882	14.7104961071	2796.1165048544		pachon	serialclick	3	1.95918367346939	4.08163265306122	16.1632653061225	185.606060606061
molino	singleclick	5.6916099773	12.7609541862	2796.1165048544		pachon	serialclick	5	3.43473297364923	4.28066202726301	35.142242030912	142.278913098427
molino	singleclick	7.3242630385	12.0515354435	2796.1165048544		pachon	serialclick	10	6.26727514982903	3.76959297968858	94.101406145347	106.268337633066
molino	singleclick	6.8707482993	8.9523699069	2796.1165048544		pachon	serialclick	9	15.68766711	5.000784397	170.5083964	52.78332439
molino	singleclick	7.2335600907	12.1508801143	2796.1165048544		pachon	serialclick	6	5.76991611300134	4.72643722654688	57.208203924288	104.880062445951
molino	singleclick	5.4421768707	15.0277279325	2796.1165048544		pachon	serialclick	3	1.4707406619424	4.91881043605181	17.6979126320403	169.511515983462
molino	singleclick	5.7142857143	13.1189166508	2796.1165048544		pachon	serialclick	4	10.2935676192049	5.3123692084731	52.1301796915073	76.7309843102585
molino	singleclick	5.4875283447	13.5083304356	2796.1165048544		pachon	serialclick	11	2.20693148205675	3.22396222793311	57.5328993278317	191.194953296552
molino	singleclick	7.052154195	6.0858464381	3252.7472527473		pachon	serialclick	4	2.69934593802495	4.94288126809393	27.8695628864506	143.525753033776
tinaja	singleclick	4.7392290249	-11.4532530935	1866.6666666667		pachon	serialclick	11	1.90266312365061	4.40475820425215	67.4789714832798	163.013747219393
tinaja	singleclick	9.6145124717	-10.9176098996	1688.8888888889		pachon	serialclick	10	17.8364780697423	7.75298399926702	238.058142620351	42.0065446614349
tinaja	singleclick	6.0997732426	-10.2463695755	3970.5882352941		pachon	serialclick	3	50.4737224286856	6.21852843063888	119.603030149288	25.0829765454556
tinaja	singleclick	5.873015873	-7.0024954121	1842.1052631579		pachon	serialclick	10	4.69607033218085	4.76973418052878	89.9619747949155	111.158075651372
tinaja	singleclick	7.4829931973	-7.431783866	3062.5		pachon	serialclick	8	5.65936092673035	4.57701226958703	76.2316246438087	104.943322897549
tinaja	singleclick	5.6916099773	-0.6428536706	2800		pachon	serialclick	8	1.79373177842566	3.57210057634165	41.1329270597128	194.491386143913
tinaja	singleclick	7.3469387755	6.0500968577	3070.1754385965		pachon	serialclick	11	2.63928670883558	2.70472356938522	56.1448263515933	195.921881227581
tinaja	singleclick	7.1655328798	-2.2045904602	1955.5555555556		pachon	serialclick	5	2.42658038825286	2.52364360378298	22.3245395719263	223.96878483835
tinaja	singleclick	9.9092970522	2.4140243637	1670.3296703297		pachon	serialclick	12	3.35648051855611	2.13241749116189	62.5102955980598	191.968377131982
tinaja	singleclick	8.9115646259	5.9725816768	1670.3296703297		pachon	serialclick	10	3.450333006647	3.24623964799489	63.5153935397719	157.442148157962
tinaja	singleclick	8.5034013605	-16.6881393577	1600		pachon	serialclick	5	1.41306555430571	3.47544056992876	23.0294650668666	217.113162875576
tinaja	singleclick	8.9569160998	-0.4220538163	2017.5438596491		pachon	serialclick	5	4.49722630987879	3.06114703946095	33.2946404368199	150.174320383127
tinaja	singleclick	6.9387755102	-13.4153214711	3441.1764705882		pachon	serialclick	11	6.43193220008767	2.62999558686569	93.2492734563993	117.96338558223
tinaja	singleclick	7.4829931973	15.5655066399	1500		pachon	serialclick	8	60.7105598922588	3.89612589486563	456.142926404736	17.5383625107486
tinaja	singleclick	11.2244897959	2.7135583634	2719.298245614		pachon	serialclick	6	1.21563909132359	3.64045969579642	27.9209536313965	214.892373634872
tinaja	singleclick	8.3446712018	8.509546754	1600		pachon	serialclick	8	17.9183813850088	3.33446339796588	152.104376878788	52.5954621698703
tinaja	singleclick	11.5192743764	-0.0128163969	1929.8245614035		pachon	serialclick	10	68.2272583855734	3.90205918623583	653.065917332519	15.3123899664608
tinaja	singleclick	6.9160997732	12.8434181229	1666.6666666667		pachon	serialclick	5	9.68763872391991	3.14391294436646	54.4701196175119	91.793446298813
tinaja	singleclick	8.0498866213	-2.7229839059	2807.0175438597		pachon	serialclick	9	3.06470392548237	2.48022473571376	46.8396540252828	192.144886363636
tinaja	singleclick	7.0975056689	-3.6016273785	2807.0175438597		pachon	serialclick	10	17.1674331908568	5.18760573745632	206.382956092274	48.4536135606517
tinaja	singleclick	9.5464852608	-10.5283600254	1754.3859649123		pachon	serialclick	16	6.92258241386029	7.04603487678274	216.575294236428	73.8773093044182
tinaja	singleclick	7.029478458	4.9588951021	2911.7647058824		pachon	serialclick	8	17.6105633279743	4.50406335442432	159.306450131215	50.2176778994868
tinaja	singleclick	6.4172335601	-0.8950686149	2823.5294117647		pachon	serialclick	10	3.41763713023721	2.73944976220577	58.1532317941926	171.959488604013
tinaja	singleclick	7.9138321995	-1.819735562	3617.6470588235		pachon	serialclick	9	20.8371845114858	3.32275494163619	196.602270566612	45.777701214039
tinaja	singleclick	7.664399093	-0.3167196059	2807.0175438597		pachon	serialclick	6	2.3076138927261	3.85406922808857	34.6624848321619	173.097803837561
tinaja	singleclick	7.4376417234	-8.2834536764	3882.3529411765		pachon	serialclick	9	59.8281348656754	4.63429547845132	520.333738231465	17.2965912811835
tinaja	singleclick	7.8231292517	-8.8340528456	2807.0175438597		pachon	serialclick	9	35.7531973795458	3.28056374912647	315.550652778505	28.5215698993257
tinaja	singleclick	11.2471655329	-5.5634566827	1929.8245614035		pachon	serialclick	9	59.313847371192	3.01775367861662	501.670562077085	17.9400600320995
tinaja	singleclick	7.7777777778	14.9854748264	1842.1052631579		pachon	serialclick	15	29.4357007028619	3.75739847239654	468.460786926015	32.0197558016078
tinaja	singleclick	7.2789115646	5.784748064	2800		pachon	serialclick	13	31.5228824010021	4.04903284489642	430.912015795679	30.1685715957479
tinaja	singleclick	11.2698412698	-9.1390301342	1852.9411764706		pachon	serialclick	7	16.313441088844	4.05819465279743	126.288009102646	55.4288570208629
tinaja	singleclick	10.7936507937	5.0203687719	2823.5294117647		chica	serialclick	4	293.9733442	3.387016647	895.4680992	4.466937464
tinaja	singleclick	7.8684807256	6.9099063631	1941.1764705882		chica	serialclick	4	228.3832948	4.480630966	703.0724082	5.689314434
tinaja	singleclick	9.387755102	3.0345397149	1754.3859649123		chica	serialclick	2	83.98133526	3.584992279	91.15131982	21.94153638
tinaja	singleclick	8.4126984127	-8.0197932095	2807.0175438597		chica	serialclick	2	75.92724243	4.764289563	85.45582156	23.40390583
tinaja	singleclick	16.7346938776	-13.4403411138	3937.5		chica	serialclick	2	77.11322464	8.442209656	93.99764395	21.27712904
tinaja	singleclick	7.5963718821	-10.3189489663	2807.0175438597		chica	serialclick	3	224.5991338	3.461853505	459.5838281	6.527644831
tinaja	singleclick	5.3514739229	2.3591335235	1491.2280701754		chica	serialclick	3	45.7583954	6.167252015	110.0185469	27.26812966
tinaja	singleclick	8.5487528345	1.4016668666	2807.0175438597		chica	serialclick	2	1.676670668	8.494309489	18.66528965	107.1507615
tinaja	singleclick	8.9795918367	-14.5746518984	1842.1052631579		chica	serialclick	5	15.98796096	3.721425856	82.5589731	60.5627688
tinaja	singleclick	6.9614512472	12.8721595365	1666.6666666667		chica	serialclick	5	7.713862177	2.483553177	84.06287601	59.47928785
tinaja	singleclick	11.8367346939	-1.1550353575	2105.2631578947		chica	serialclick	2	186.1963695	2.707936891	191.6122433	10.43774638
tinaja	singleclick	9.3650793651	-5.4749954968	3850		chica	serialclick	2	54.03427734	2.991517085	60.01731151	33.3237186
tinaja	singleclick	7.8231292517	10.5651910496	1929.8245614035		chica	serialclick	2	17.83160323	2.777848394	23.38730002	85.5164982
tinaja	singleclick	8.5941043084	-3.5179004791	2456.1403508772		chica	serialclick	2	140.8458686	2.623599514	146.0930677	13.68990351
tinaja	singleclick	8.0725623583	7.5104649489	3000		chica	serialclick	4	48.23226842	3.316255824	157.9618286	25.32257341
tinaja	singleclick	8.1405895692	-11.2982823907	3176.4705882353		chica	serialclick	2	264.8245924	5.026435194	274.8774628	7.275969371
tinaja	singleclick	4.126984127	-18.6188698063	1842.1052631579		chica	serialclick	2	101.9036338	3.736929352	109.3774926	18.28529758
tinaja	singleclick	8.4580498866	4.4854282601	1941.1764705882		chica	serialclick	3	121.5983091	6.111540006	261.5312381	11.47090505
tinaja	singleclick	8.7755102041	-1.0994352502	2105.2631578947		chica	serialclick	2	183.2709665	2.867551736	189.00607	10.58167074
pachon	singleclick	4.96598639455782	7.84096842531206	1666.66666666667		chica	serialclick	2	385.8448173	3.294603563	392.4340245	5.096398058
pachon	singleclick	4.76190476190476	-1.08741485271085	1852.94117647059		chica	serialclick	5	154.2374726	5.105980505	642.479793	7.782345927
pachon	singleclick	3.99092970521542	3.79467834331895	2901.0989010989		chica	serialclick	4	200.7838304	5.484197558	624.2882813	6.407296308
pachon	singleclick	3.49206349206349	0.89040090916498	1934.06593406593		chica	serialclick	3	113.486815	4.103219522	239.2832887	12.53744052
pachon	singleclick	3.15192743764172	12.6718433469787	1676.47058823529		chica	serialclick	2	333.6507827	4.117878036	341.8865388	5.849893965
pachon	singleclick	3.24263038548753	-17.5029709656998	1754.38596491228		chica	serialclick	4	68.21166134	2.44784162	214.4263505	18.65442373
pachon	singleclick	5.12471655328798	1.50043491644251	2012.5		chica	serialclick	3	63.76107915	3.865004978	139.1171732	21.56455548
pachon	singleclick	5.91836734693878	7.78842732557802	1852.94117647059		chica	serialclick	3	181.8917857	3.580816345	374.5260204	8.010124362
pachon	singleclick	3.80952380952381	8.46089342594747	1941.17647058824		chica	serialclick	2	415.4320759	6.870318187	429.1727122	4.660128529
pachon	singleclick	5.80498866213152	-21.8541225047629	1578.94736842105		chica	serialclick	3	82.77111297	6.857457129	186.1145973	16.11910104
pachon	singleclick	4.5578231292517	0.939564141118743	3088.23529411765		chica	serialclick	2	94.92982542	5.393215142	105.7162557	18.91856637
pachon	singleclick	7.52834467120181	9.92754304059404	1852.94117647059		chica	serialclick	2	1.686017766	5.671150666	13.0283191	153.5117451
pachon	singleclick	9.75056689342404	29.7163124138023	1575		chica	serialclick	2	127.3423825	5.255144376	137.8526713	14.50824261
pachon	singleclick	8.95691609977324	28.825480816032	1575		chica	serialclick	3	298.062827	5.24094847	611.8484993	4.903174566
pachon	singleclick	3.85487528344671	10.9820885221355	1837.5		chica	serialclick	2	21.65699866	4.231966703	30.12093206	66.3990077
pachon	singleclick	5.60090702947846	3.39740922245023	2029.41176470588		chica	serialclick	3	103.497378	4.526602879	220.5745646	13.6008429
pachon	singleclick	6.03174603174603	5.87395155592216	2887.5		chica	serialclick	2	20.85968212	4.888617198	51.49659864	38.83751651
pachon	singleclick	5.89569160997732	5.74494334358289	1676.47058823529		chica	serialclick	4	172.4967928	3.873260437	360.4866273	11.09611203
pachon	singleclick	3.92290249433107	-8.52760073516576	1852.94117647059		chica	serialclick	3	16.24054023	4.727405116	46.6632958	64.29035816
pachon	singleclick	4.76190476190476	3.33897318080315	1588.23529411765		chica	serialclick	3	26.62353482	3.479434066	63.68537183	47.10657901
pachon	singleclick	4.67120181405896	0.081855169437151	1929.82456140351		chica	serialclick	3	146.4976458	2.490174408	300.4658148	9.984496911
pachon	singleclick	4.78458049886621	-0.592385629645461	3264.70588235294		chica	serialclick	4	87.22909778	3.149346904	274.284681	14.58338827
pachon	singleclick	4.35374149659864	-15.0458725716112	2735.29411764706		chica	serialclick	3	13.50485133	5.112750578	42.34795439	70.84167448
pachon	singleclick	4.44444444444444	3.72036756324803	2029.41176470588		chica	serialclick	2	281.1622575	3.850442165	288.8631419	6.923693993
pachon	singleclick	3.5827664399093	10.5478788861307	2883.49514563107		chica	serialclick	2	41.74793833	5.191882415	52.13170316	38.36437098
pachon	singleclick	3.53741496598639	1.76161670844	2975		chica	serialclick	10	57.63522353	4.104659962	559.7636114	17.86468394
pachon	singleclick	3.76417233560091	-29.3240338321917	2982.45614035088		chica	serialclick	4	103.0055821	3.846468684	324.4026211	12.3303566
pachon	singleclick	4.12698412698413	7.115381185841	1842.10526315789		chica	serialclick	5	75.96771928	4.743417087	327.5879625	15.26307609
pachon	singleclick	6.25850340136054	24.2407376075005	1491.22807017544		chica	serialclick	12	44.63940839	2.026523571	515.3517751	23.28506581
pachon	singleclick	4.5578231292517	9.73409907422304	3000		chica	serialclick	2	5.953736676	4.570295789	15.09432825	132.5000998
pachon	singleclick	5.10204081632653	10.3239201891464	1920.63492063492		chica	serialclick	2	570.1582483	3.994681328	578.147611	3.459324162
pachon	singleclick	3.92290249433107	10.3015805588658	2901.0989010989		chica	serialclick	12	45.82499271	2.352819054	532.3087484	22.54330788
pachon	singleclick	4.5578231292517	4.82305801935763	2712.5		chica	serialclick	4	141.4378738	5.235274933	445.2547212	8.983621756
pachon	singleclick	5.82766439909297	7.1081506450547	1834.95145631068
pachon	singleclick	4.37641723356009	11.5313775500987	1662.5
pachon	singleclick	6.03174603174603	12.4105421159833	3675
pachon	singleclick	3.56009070294785	10.8767179423995	3325
pachon	singleclick	3.44671201814059	8.34513626578913	1925
pachon	singleclick	6.30385487528345	14.1384304895986	1925
pachon	singleclick	5.4875283446712	10.9525778932701	2712.5
pachon	singleclick	5.14739229024943	12.992154748509	1925
pachon	singleclick	5.66893424036281	9.42656242374133	1500
pachon	singleclick	6.21315192743764	13.741385015781	1941.17647058824
pachon	singleclick	4.71655328798186	16.2399878782395	1837.5
pachon	singleclick	6.30385487528345	9.8478929093091	1837.5
pachon	singleclick	3.87755102040816	13.3223700620994	2796.11650485437
pachon	singleclick	3.76417233560091	9.44047040228368	2796.11650485437
pachon	singleclick	6.19047619047619	6.25126629770041	1837.5
pachon	singleclick	5.64625850340136	6.56993841958136	1500
pachon	singleclick	3.80952380952381	7.5015094175388	2796.11650485437
chica	singleclick	5.011337868	9.986992666	6000
chica	singleclick	7.505668934	11.140205	2537.5
chica	singleclick	5.691609977	12.95575357	3587.5
chica	singleclick	7.845804989	13.75097428	2187.5
chica	singleclick	6.712018141	14.96281497	3150
chica	singleclick	12.78911565	3.346618547	2184.466019
chica	singleclick	8.820861678	7.54071402	3582.524272
chica	singleclick	5.102040816	14.16234093	3407.76699
chica	singleclick	5.442176871	9.500869831	3145.631068
chica	singleclick	6.712018141	5.91159141	2271.84466
chica	singleclick	4.353741497	14.52551421	2181.208054
chica	singleclick	16.66666667	0.48580098	2187.5
chica	singleclick	3.741496599	8.815142955	3230.15873
chica	singleclick	4.716553288	9.643766234	2017.54386
chica	singleclick	5.464852608	2.712840006	2187.5
chica	singleclick	5.66893424	-8.348822179	2187.5
chica	singleclick	7.823129252	4.775252295	2187.5
chica	singleclick	4.172335601	16.00559216	5986.30137
chica	singleclick	9.070294785	5.729479162	2187.5
chica	singleclick	3.80952381	9.070126673	2100
chica	singleclick	8.140589569	15.12436181	2187.5
chica	singleclick	5.170068027	8.296308993	1837.5
chica	singleclick	4.195011338	26.56805015	3325
chica	singleclick	7.868480726	19.97228214	4025
chica	singleclick	6.326530612	14.16021103	2100
chica	singleclick	7.414965986	16.97984533	2187.5
chica	singleclick	8.117913832	18.38292144	2012.5
chica	singleclick	5.079365079	-9.626792619	2100
chica	singleclick	4.081632653	13.66522338	3325
chica	singleclick	8.526077098	19.30816215	2260.869565
chica	singleclick	4.557823129	10.88257018	2184.466019
chica	singleclick	5.691609977	23.78840952	2105.263158
chica	singleclick	4.739229025	30.31408934	1666.666667
chica	singleclick	10.72562358	12.25804822	1925
chica	singleclick	4.308390023	16.33494954	3325
chica	singleclick	8.004535147	20.5937445	3412.5
chica	singleclick	4.875283447	-19.62870667	1922.330097
chica	singleclick	5.14739229	-3.134829343	4893.203883
chica	singleclick	3.628117914	3.974703757	2184.466019
chica	singleclick	3.58276644	-10.2630178	2009.708738
chica	singleclick	3.990929705	11.51451387	2097.087379
chica	singleclick	3.015873016	14.02876872	3932.038835
chica	singleclick	6.64399093	35.22039802	2097.087379
chica	singleclick	5.600907029	8.023966136	3587.5
chica	singleclick	8.072562358	2.425801102	2100
chica	singleclick	4.013605442	9.958755817	4462.5
chica	singleclick	6.93877551	13.97174093	3058.252427
chica	singleclick	5.124716553	38.95146489	2097.087379
chica	singleclick	4.535147392	22.93332564	2009.708738
chica	singleclick	7.868480726	13.80710089	2184.466019
